# Scaling tree-based automated machine learning to biomedical big data with a dataset selector

**DOI:** 10.1101/502484

**Authors:** Trang T. Le, Weixuan Fu, Jason H. Moore

**Author notes:** Funded by National Institute of Health Grant Nos. LM010098, LM012601. These authors contributed equally to this work (Trang T. Le, Weixuan Fu). Direct correspondence to.

## Abstract

Automated machine learning (AutoML) systems are helpful data science assistants designed to scan data for novel features, select appropriate supervised learning models and optimize their parameters. For this purpose, Tree-based Pipeline Optimization Tool (TPOT) was developed using strongly typed genetic programming to recommend an optimized analysis pipeline for the data scientist’s prediction problem. However, TPOT may reach computational resource limits when working on big data such as whole-genome expression data. We introduce two new features implemented in TPOT that helps increase the system’s scalability: Dataset selector and Template. Dataset selector (DS) provides the option to specify subsets of the features as separate datasets, assuming the signals come from one or more of these specific data subsets. Built in at the beginning of each pipeline structure, DS reduces the computational expense of TPOT to only evaluate on a smaller subset of data rather than the entire dataset. Consequently, DS increases TPOT’s efficiency in application on big data by slicing the dataset into smaller sets of features and allowing genetic programming to select the best subset in the final pipeline. Template enforces type constraints with strongly typed genetic programming and enables the incorporation of DS at the beginning of each pipeline. We show that DS and Template help reduce TPOT computation time and may provide more interpretable results. Our simulations show TPOT-DS significantly outperforms a tuned XGBoost model and standard TPOT implementation. We apply TPOT-DS to real RNA-Seq data from a study of major depressive disorder. Independent of the previous study that identified significant association with depression severity of the enrichment scores of two modules, in an automated fashion, TPOT-DS corroborates that one of the modules is largely predictive of the clinical diagnosis of each individual.

**Author Summary:** Big data have recently become prevalent in many fields including meteorology, complex physics simulations, large scale imaging, genomics, biomedical research, environmental research and more. TPOT is a Python Automated Machine Learning (AutoML) tool that uses genetic programming to optimize machine learning pipelines for analyzing biomedical data. However, like other AutoML tools, when analyzing big data, the early implementations of TPOT face the challenges of long runtime, high computational expense as well complex pipeline with low interpretability. Here, we develop two novel features for TPOT, Dataset Selector and Template, that leverage domain knowledge, greatly reduce the computational expense and flexibly extend TPOT’s application to biomedical big data analysis.
