## Supplemental Table 2 for "Scaling tree-based automated machine learning to biomedical big data with a dataset selector"

Feature	Permutation importance score	DGM
LHX4	0.047937924	5
OXR1	0.041387307	5
FAM13A	0.036195046	5
USP34	0.034696612	5
MMP19	0.033012538	5
TYW1	0.030031556	5
NR2C2	0.027340848	5
RPUSD3	0.021129916	5
CALB1	0.019859162	5
DOT1L	0.017078796	5
SPRN	0.015393604	5
HSPB9	0.013773924	5
MIR3661	0.012579533	5
PSMD5	0.012309877	5
GINS3	0.011318854	5
HEXIM1	0.011042981	5
PP7080	0.011009658	5
UBE2E1	0.010898179	5
AQP11	0.010830275	5
RNF113A	0.010805185	5
TMEM217	0.01048955	5
DCDC2B	0.010398981	5
LRRC37A6P	0.010279336	5
TFPT	0.010244804	5
ATG14	0.00962165	5
MROH6	0.009276588	5
PRPF38A	0.009005131	5
KDELR3	0.008708124	5
TSC1	0.008591205	5
MYO19	0.00820142	5
UTP14A	0.007994845	5
LOC101929767	0.007392481	5
ZNF878	0.006754917	5
GZF1	0.006645764	5
C17orf53	0.00649126	5
COL4A4	0.006480156	5
RHOQ	0.006405295	5
LOC102724246	0.006276161	5
SNX21	0.006198421	5
PPM1N	0.005980963	5
TXLNA	0.005931755	5
SENCR	0.005870233	5
TCF7L1	0.005691514	5
ZC3H8	0.005678476	5
LYG2	0.005426263	5
ATP2C2	0.005407958	5
GRTP1	0.005354507	5
NDUFA2	0.005335224	5
COA5	0.005271578	5
WARS2	0.005250596	5
DRG1	0.005227947	5
PTPN14	0.005201319	5
INTS4L2	0.005062106	5
TBC1D8	0.005049103	5
RNF39	0.00498931	5
FAM184B	0.00492161	5
C2orf88	0.004912276	5
LARS	0.004769433	5
EFR3B	0.004765767	5
AMPH	0.004724678	5
LOC102723885	0.004651235	5
TP53I3	0.004641961	5
LENG9	0.004565826	5
ZNHIT3	0.004556205	5
MYO5B	0.004536234	5
ATAD5	0.004488484	5
GOLGA8H	0.004382373	5
STX17	0.0042544	5
PRPF3	0.004189342	5
SEC13	0.004113554	5
ZNF790	0.00409638	5
HDAC5	0.003954086	5
C9orf169	0.003879459	5
LRRC37A2	0.003850232	5
ZSWIM7	0.003846956	5
LGALS8	0.003835867	5
CD72	0.003799143	5
MCTP1	0.003711227	5
ZNF57	0.003668082	5
MPL	0.003642643	5
GNPTG	0.003630642	5
SPDYE5	0.003625561	5
CLASRP	0.003625513	5
CD48	0.003491189	5
TTPAL	0.00346964	5
PXK	0.003441744	5
S100A1	0.003403675	5
ZNF37BP	0.003402565	5
TM6SF1	0.003398831	5
PCP4L1	0.003384502	5
HACL1	0.003304628	5
COX20	0.003248251	5
RASGEF1A	0.003182916	5
CLEC2B	0.003166589	5
ROCK2	0.00312686	5
CERS5	0.003093469	5
PPP1R3B	0.003079333	5
UTP20	0.00302749	5
ANAPC15	0.003017661	5
LOC100379224	0.002987471	5
POLR2J4	0.002872761	5
RAD17	0.002855188	5
EVA1C	0.002852067	5
ZNF552	0.002780985	5
ZNF646	0.002731019	5
THADA	0.002611802	5
RNF149	0.00255906	5
DPP7	0.002549152	5
KMT2C	0.002533296	5
ZNF865	0.002483469	5
ZNF407	0.002451453	5
FOXP3	0.002415828	5
DHODH	0.00226452	5
CD160	0.002251123	5
DARS2	0.002231179	5
PSMD7	0.002221504	5
AKAP5	0.002217536	5
FDPS	0.002216397	5
ZNF546	0.002184883	5
RPRD1A	0.002170858	5
SIGLEC16	0.002157572	5
CFD	0.002156054	5
RRP7A	0.002125778	5
SLC25A25	0.002119523	5
TMEM263	0.002115183	5
CCDC181	0.002094096	5
SPAG4	0.002079884	5
C6orf136	0.002045813	5
HECTD1	0.002039393	5
GSTO1	0.002038016	5
WIPI1	0.001965302	5
LOC100996385	0.001961996	5
ZFP69	0.001914723	5
ZNF83	0.001892395	5
LOC101927901	0.001876535	5
BAD	0.001837111	5
VN1R1	0.001834206	5
NT5C2	0.001726479	5
ZNF814	0.001679988	5
ZNF544	0.001677129	5
GSE1	0.001637416	5
JAM3	0.001617301	5
CAMK1	0.001602403	5
MSTO1	0.001589466	5
PRKX	0.001558706	5
GPR137	0.001547682	5
RNF224	0.001536122	5
SENP1	0.001533243	5
GPM6B	0.001531951	5
PPARA	0.001505359	5
REV3L	0.001491495	5
LCA5L	0.001475946	5
TNFAIP8L1	0.001457372	5
SLC26A2	0.001454737	5
DNAH1	0.001447726	5
NDUFAF2	0.00143752	5
CACNB2	0.001394235	5
SNRPD2	0.00134223	5
BCS1L	0.001287942	5
MASP2	0.001279313	5
LRP11	0.001274847	5
VPRBP	0.001269093	5
SLC13A4	0.001266211	5
EML4	0.001215852	5
C1orf146	0.001190579	5
GPR155	0.001143076	5
ALOX12	0.00111007	5
ITIH2	0.001068271	5
FAS	0.001044706	5
A2MP1	0.00103135	5
DNAJC17	0.00103042	5
PPWD1	0.00095429	5
NUDT5	0.000948685	5
ANXA6	0.000942645	5
PCCA	0.000931871	5
PLEKHB1	0.00090589	5
EGLN1	0.000893174	5
CNTRL	0.000884379	5
CREB1	0.000878041	5
CARD14	0.000853175	5
C11orf80	0.000852253	5
JPX	0.00084751	5
MCC	0.000808479	5
ZNF506	0.000784552	5
TMPRSS9	0.000769097	5
SKIV2L	0.000764499	5
MEGF11	0.000716541	5
FTSJ3	0.000648689	5
TACC1	0.000625186	5
GPR18	0.000624245	5
TFIP11	0.000615584	5
OSGEPL1	0.000549465	5
UBTF	0.000546211	5
LOC102723809	0.000537851	5
ATP5H	0.000529933	5
TUBB1	0.000518288	5
CCDC104	0.000518092	5
TAC4	0.000487409	5
ALG12	0.000481848	5
RUSC1	0.000474532	5
ARHGEF26	0.00042156	5
ARAP1	0.000420755	5
SBF1	0.000354841	5
TAF3	0.00034204	5
TRAF1	0.000326676	5
ECT2L	0.000318191	5
TMEM139	0.000309845	5
REEP5	0.000265491	5
PROX2	0.000265467	5
HMBOX1	0.000261459	5
NFE2L3	0.000240043	5
B9D2	0.000235751	5
ALS2CR12	0.000140054	5
PIGZ	9.27E-05	5
MRS2	9.20E-05	5
GUCY1B2	8.95E-05	5
GTF2F1	8.46E-05	5
MTHFD2	0.04775	13
DPY19L2P2	0.0435	13
MIR497HG	0.04225	13
RGL4	0.039	13
ZNF213	0.0345	13
METTL12	0.03275	13
SSBP3	0.03075	13
GPT	0.02875	13
PPP1R16A	0.02875	13
UBE2D4	0.0285	13
NAALAD2	0.02775	13
CASKIN1	0.02725	13
ZBED4	0.02725	13
CISD2	0.02675	13
KCNH3	0.02625	13
TRAF3IP2	0.02625	13
LRRC8B	0.026	13
CROCCP3	0.025	13
FARP2	0.02475	13
MYRIP	0.0245	13
TEAD2	0.02425	13
RAD9A	0.02375	13
FBXL16	0.02375	13
ZNF233	0.02375	13
BCL9	0.02275	13
LOC101928943	0.022	13
SYTL1	0.022	13
JPH3	0.0215	13
SCN8A	0.021	13
PROC	0.02075	13
FAM193B	0.02025	13
LOC100996251	0.01975	13
SNX22	0.01975	13
TUB	0.01975	13
SIK2	0.019	13
TSSK3	0.01875	13
NIF3L1	0.01875	13
PDZK1	0.01775	13
BAP1	0.01775	13
LRRN2	0.0175	13
VPS52	0.0175	13
SNX11	0.01725	13
NOP16	0.01725	13
FNDC9	0.017	13
KCNT1	0.017	13
EML5	0.01675	13
LRP2BP	0.01625	13
LCAT	0.0155	13
PODXL	0.0145	13
PEX5L	0.01375	13
BORA	0.0135	13
NCOR1	0.01325	13
FAR2	0.013	13
H1FNT	0.01275	13
NUTM2G	0.0125	13
ZHX3	0.012	13
TSSK4	0.012	13
PAPSS2	0.01175	13
WHSC1L1	0.01175	13
RHOF	0.01175	13
TRIM17	0.01175	13
ZNF24	0.01175	13
DDX58	0.0115	13
TOMM70A	0.0115	13
CLECL1	0.0115	13
PLCE1	0.0115	13
C15orf40	0.011	13
NSUN5P2	0.011	13
MIR1282	0.011	13
LSR	0.01075	13
GFM2	0.01075	13
CEMIP	0.01025	13
COA7	0.01	13
SH3BP5	0.00975	13
ZNF154	0.00875	13
CASP8	0.0085	13
SEMA6A	0.0085	13
FMNL2	0.00825	13
NUP188	0.008	13
BYSL	0.008	13
EIF4ENIF1	0.008	13
ABTB2	0.00775	13
LOC101929010	0.00725	13
RNF167	0.00725	13
LOC101927211	0.00725	13
DOPEY1	0.00675	13
DGKQ	0.00675	13
FUCA2	0.0065	13
PRH2	0.006	13
PCDH12	0.00575	13
PPAPDC1B	0.0055	13
LOC100506083	0.00525	13
SLC24A1	0.00475	13
ZNF397	0.0045	13
LOC100506469	0.0045	13
SNED1	0.0045	13
IQCC	0.00425	13
THBS4	0.00425	13
MICAL1	0.00425	13
FAM86A	0.004	13
CCDC28B	0.003	13
TMPRSS6	0.00275	13
GDF9	0.00225	13
LOC100132356	0.00125	13
CABP7	0.00075	13
ERMAP	0.00075	13
PAXBP1	0.00075	13
RNASEH2C	-3.22E-17	13
SLFNL1	-0.00025	13
MXRA8	-0.0005	13
VTN	-0.00075	13
ACAT1	-0.001	13
PFKP	-0.001	13
WDR5B	-0.001	13
TOMM34	-0.001	13
ORM2	-0.0025	13
SPTBN2	-0.00325	13
PLXNC1	-0.0035	13
DISP2	-0.005	13
RPS6KA2	-0.005	13
SLC1A4	-0.0075	13
ARPC3	-0.00825	13
PRR3	-0.0095	13
SRPK3	-0.0095	13
TBC1D10C	-0.0095	13
SLC34A3	-0.01025	13
RDH13	-0.01525	13
MRPS7	-0.01725	13
