## Supplemental Table 1 for "Scaling tree-based automated machine learning to biomedical big data with a dataset selector"

Subset	Subset size	Number of functional features	Proportion of functional features
1	207	75	0.362318841
2	212	46	0.216981132
3	417	36	0.086330935
4	298	11	0.036912752
5	406	12	0.02955665
8	244	5	0.020491803
7	204	4	0.019607843
6	404	6	0.014851485
10	300	3	0.01
13	182	1	0.005494505
9	200	1	0.005
11	247	0	0
12	85	0	0
14	367	0	0
15	440	0	0
16	197	0	0
17	250	0	0
18	273	0	0
19	267	0	0
